# Genetic diversity of tomato brown rugose fruit virus in Morocco

**DOI:** 10.64898/2026.05.11.724243

**Authors:** Ayoub Maachi, Livia Donaire, Miguel A. Aranda

## Abstract

Tomato brown rugose fruit virus (*Tobamovirus fructirugosum*) is an emerging virus that affects tomatoes, capsicum, and chili. Since its first detection in Jordan in 2015, the virus was reported in more than 40 countries across all the continents. In Morocco, the virus was reported for the first time in October 2021. However, its genetic diversity remains unexplored. In this work, we used a collection of tomato fruits from local markets to investigate the variability of the virus in the country. We explored the different pressures acting on the N-terminus of the RNA-dependent RNA polymerase, the movement protein, and the coat protein genes. Then, we used haplotype network analyses to reveal the population structure within the Moroccan isolates and studied their relationships with the ones from the world. We found that genetic diversity is low, which is consistent with the global situation. No signatures of diversifying selection were detected across the analyzed genes. However, the virus sequences from Morocco showed a clear geographic structure, suggesting that geographic factors probably combined with agricultural practices may contribute to shaping the population structure of ToBRFV in Morocco.
