## Supplemental Tables 1, 2, 3 for "Genetic diversity of tomato brown rugose fruit virus in Morocco"

### Sheet: Table S1
Table S1: Selective pressures acting on site-by-site codon on the partial RNA-dependent RNA polymerase gene.
Codon	Alpha	Beta	alpha=beta	LRT	p-value	Total branch length	Class
1	0	0	0	0	1	0	Invariable
2	0	0	0	0	1	0	Invariable
3	0	0	0	0	1	0	Invariable
4	0	0	0	0	1	0	Invariable
5	0	0	0	0	1	0	Invariable
6	0	0	0	0	1	0	Invariable
7	0	0	0	0	1	0	Invariable
8	0	0	0	0	1	0	Invariable
9	0	0	0	0	1	0	Invariable
10	0	0	0	0	1	0	Invariable
11	0	0	0	0	1	0	Invariable
12	0	0	0	0	1	0	Invariable
13	0	0	0	0	1	0	Invariable
14	0	0	0	0	1	0	Invariable
15	0	0	0	0	1	0	Invariable
16	0	0	0	0	1	0	Invariable
17	0	0	0	0	1	0	Invariable
18	0	0	0	0	1	0	Invariable
19	0	0	0	0	1	0	Invariable
20	0	0	0	0	1	0	Invariable
21	0	0	0	0	1	0	Invariable
22	0	0	0	0	1	0	Invariable
23	0	0	0	0	1	0	Invariable
24	0	7.756	5.911	0.546	0.4598	0.34	Neutral
25	0	0	0	0	1	0	Invariable
26	0	0	0	0	1	0	Invariable
27	0	0	0	0	1	0	Invariable
28	0	0	0	0	1	0	Invariable
29	0	0	0	0	1	0	Invariable
30	0	0	0	0	1	0	Invariable
31	0	0	0	0	1	0	Invariable
32	0	0	0	0	1	0	Invariable
33	0	0	0	0	1	0	Invariable
34	0	0	0	0	1	0	Invariable
35	0	0	0	0	1	0	Invariable
36	0	0	0	0	1	0	Invariable
37	0	0	0	0	1	0	Invariable
38	0	0	0	0	1	0	Invariable
39	0	0	0	0	1	0	Invariable
40	0	0	0	0	1	0	Invariable
41	0	0	0	0	1	0	Invariable
42	0	0	0	0	1	0	Invariable
43	0	0	0	0	1	0	Invariable
44	0	0	0	0	1	0	Invariable
45	0	0	0	0	1	0	Invariable
46	0	0	0	0	1	0	Invariable
47	0	0	0	0	1	0	Invariable
48	0	0	0	0	1	0	Invariable
49	0	0	0	0	1	0	Invariable
50	0	0	0	0	1	0	Invariable
51	0	0	0	0	1	0	Invariable
52	16.963	0	4.864	2.495	0.1142	0.28	Neutral
53	0	0	0	0	1	0	Invariable
54	0	0	0	0	1	0	Invariable
55	0	0	0	0	1	0	Invariable
56	0	0	0	0	1	0	Invariable
57	0	0	0	0	1	0	Invariable
58	0	0	0	0	1	0	Invariable
59	0	0	0	0	1	0	Invariable
60	0	0	0	0	1	0	Invariable
61	0	0	0	0	1	0	Invariable
62	0	0	0	0	1	0	Invariable
63	0	0	0	0	1	0	Invariable
64	0	0	0	0	1	0	Invariable
65	0	0	0	0	1	0	Invariable
66	0	0	0	0	1	0	Invariable
67	0	0	0	0	1	0	Invariable
68	0	0	0	0	1	0	Invariable
69	0	0	0	0	1	0	Invariable
70	0	0	0	0	1	0	Invariable
71	0	0	0	0	1	0	Invariable
72	0	0	0	0	1	0	Invariable
73	0	0	0	0	1	0	Invariable
74	0	0	0	0	1	0	Invariable
75	0	0	0	0	1	0	Invariable
76	0	0	0	0	1	0	Invariable
77	0	0	0	0	1	0	Invariable
78	0	0	0	0	1	0	Invariable
79	0	0	0	0	1	0	Invariable
80	0	0	0	0	1	0	Invariable
81	0	0	0	0	1	0	Invariable
82	0	0	0	0	1	0	Invariable
83	0	0	0	0	1	0	Invariable
84	0	0	0	0	1	0	Invariable
85	0	0	0	0	1	0	Invariable
86	0	0	0	0	1	0	Invariable
87	0	0	0	0	1	0	Invariable
88	0	0	0	0	1	0	Invariable
89	0	0	0	0	1	0	Invariable
90	0	0	0	0	1	0	Invariable
91	0	0	0	0	1	0	Invariable
92	0	0	0	0	1	0	Invariable
93	0	0	0	0	1	0	Invariable
94	0	0	0	0	1	0	Invariable
95	0	0	0	0	1	0	Invariable
96	0	0	0	0	1	0	Invariable
97	0	0	0	0	1	0	Invariable
98	0	0	0	0	1	0	Invariable
99	0	0	0	0	1	0	Invariable
100	0	0	0	0	1	0	Invariable
101	0	0	0	0	1	0	Invariable
102	0	0	0	0	1	0	Invariable
103	0	0	0	0	1	0	Invariable
104	0	0	0	0	1	0	Invariable
105	0	0	0	0	1	0	Invariable
106	0	0	0	0	1	0	Invariable
107	27.994	0	5.168	3.321	0.0684	0.297	Neutral
108	0	0	0	0	1	0	Invariable
109	0	0	0	0	1	0	Invariable
110	0	0	0	0	1	0	Invariable
111	0	0	0	0	1	0	Invariable
112	0	0	0	0	1	0	Invariable
113	0	0	0	0	1	0	Invariable
114	0	0	0	0	1	0	Invariable
115	22.972	0	6.875	2.381	0.1228	0.395	Neutral
116	0	0	0	0	1	0	Invariable
117	0	0	0	0	1	0	Invariable
118	0	0	0	0	1	0	Invariable
119	0	0	0	0	1	0	Invariable
120	0	0	0	0	1	0	Invariable
121	0	0	0	0	1	0	Invariable
122	0	0	0	0	1	0	Invariable
123	0	0	0	0	1	0	Invariable
124	0	0	0	0	1	0	Invariable
125	0	0	0	0	1	0	Invariable
126	0	0	0	0	1	0	Invariable
127	0	0	0	0	1	0	Invariable
128	0	0	0	0	1	0	Invariable
129	0	0	0	0	1	0	Invariable
130	0	0	0	0	1	0	Invariable
131	0	0	0	0	1	0	Invariable
132	0	0	0	0	1	0	Invariable
133	0	0	0	0	1	0	Invariable
134	0	0	0	0	1	0	Invariable
135	0	0	0	0	1	0	Invariable
136	0	0	0	0	1	0	Invariable
137	0	0	0	0	1	0	Invariable
138	0	0	0	0	1	0	Invariable
139	0	0	0	0	1	0	Invariable
140	0	0	0	0	1	0	Invariable
141	0	0	0	0	1	0	Invariable
142	0	0	0	0	1	0	Invariable
143	0	0	0	0	1	0	Invariable
144	0	0	0	0	1	0	Invariable
145	0	0	0	0	1	0	Invariable
146	0	0	0	0	1	0	Invariable
147	0	0	0	0	1	0	Invariable
148	0	0	0	0	1	0	Invariable
149	0	0	0	0	1	0	Invariable
150	0	0	0	0	1	0	Invariable
151	0	0	0	0	1	0	Invariable
152	0	0	0	0	1	0	Invariable
153	0	0	0	0	1	0	Invariable
154	0	0	0	0	1	0	Invariable
155	0	0	0	0	1	0	Invariable
156	0	0	0	0	1	0	Invariable
157	0	0	0	0	1	0	Invariable
158	0	0	0	0	1	0	Invariable
159	0	0	0	0	1	0	Invariable
160	0	0	0	0	1	0	Invariable
161	0	0	0	0	1	0	Invariable
162	0	0	0	0	1	0	Invariable
163	0	0	0	0	1	0	Invariable
164	16.672	0	4.91	2.447	0.1178	0.282	Neutral
165	0	0	0	0	1	0	Invariable
166	0	0	0	0	1	0	Invariable
167	0	0	0	0	1	0	Invariable
168	0	0	0	0	1	0	Invariable
169	22.696	0	6.837	2.355	0.1249	0.393	Neutral
170	0	0	0	0	1	0	Invariable
171	0	0	0	0	1	0	Invariable
172	0	0	0	0	1	0	Invariable
173	0	0	0	0	1	0	Invariable
174	0	0	0	0	1	0	Invariable
175	0	0	0	0	1	0	Invariable
176	0	0	0	0	1	0	Invariable
177	0	0	0	0	1	0	Invariable
178	0	0	0	0	1	0	Invariable
179	0	0	0	0	1	0	Invariable
180	0	0	0	0	1	0	Invariable
181	0	0	0	0	1	0	Invariable
182	0	0	0	0	1	0	Invariable
183	0	0	0	0	1	0	Invariable
184	0	0	0	0	1	0	Invariable
185	0	0	0	0	1	0	Invariable
186	0	0	0	0	1	0	Invariable
187	0	0	0	0	1	0	Invariable
188	0	0	0	0	1	0	Invariable
189	0	0	0	0	1	0	Invariable
190	0	0	0	0	1	0	Invariable
191	0	0	0	0	1	0	Invariable
192	12.034	0	4.205	2.083	0.149	0.242	Neutral
193	0	0	0	0	1	0	Invariable
194	0	0	0	0	1	0	Invariable
195	0	0	0	0	1	0	Invariable
196	0	0	0	0	1	0	Invariable
197	0	0	0	0	1	0	Invariable
198	0	0	0	0	1	0	Invariable
199	0	0	0	0	1	0	Invariable
200	0	0	0	0	1	0	Invariable
201	0	0	0	0	1	0	Invariable
202	0	0	0	0	1	0	Invariable
203	0	0	0	0	1	0	Invariable
204	0	0	0	0	1	0	Invariable
205	0	0	0	0	1	0	Invariable
206	0	0	0	0	1	0	Invariable
207	0	0	0	0	1	0	Invariable
208	0	0	0	0	1	0	Invariable
209	0	0	0	0	1	0	Invariable
210	0	0	0	0	1	0	Invariable
211	0	0	0	0	1	0	Invariable
212	0	0	0	0	1	0	Invariable
213	0	0	0	0	1	0	Invariable
214	0	0	0	0	1	0	Invariable
215	0	0	0	0	1	0	Invariable
216	0	0	0	0	1	0	Invariable
217	0	0	0	0	1	0	Invariable
218	0	0	0	0	1	0	Invariable
219	0	0	0	0	1	0	Invariable
220	0	0	0	0	1	0	Invariable
221	0	0	0	0	1	0	Invariable
222	0	0	0	0	1	0	Invariable
223	0	0	0	0	1	0	Invariable
224	0	0	0	0	1	0	Invariable
225	0	0	0	0	1	0	Invariable
226	0	0	0	0	1	0	Invariable
227	0	0	0	0	1	0	Invariable
228	0	0	0	0	1	0	Invariable
229	0	0	0	0	1	0	Invariable
230	0	0	0	0	1	0	Invariable
231	0	0	0	0	1	0	Invariable
232	12.143	0	5.104	1.722	0.1894	0.293	Neutral
233	0	0	0	0	1	0	Invariable
234	0	0	0	0	1	0	Invariable
235	0	0	0	0	1	0	Invariable
236	0	0	0	0	1	0	Invariable
237	0	0	0	0	1	0	Invariable
238	0	0	0	0	1	0	Invariable
239	0	0	0	0	1	0	Invariable
240	0	0	0	0	1	0	Invariable
241	0	0	0	0	1	0	Invariable
242	0	0	0	0	1	0	Invariable
243	0	0	0	0	1	0	Invariable
244	0	0	0	0	1	0	Invariable
245	0	0	0	0	1	0	Invariable
246	0	0	0	0	1	0	Invariable
247	0	0	0	0	1	0	Invariable
248	12.285	0	5.45	1.606	0.205	0.313	Neutral
249	0	0	0	0	1	0	Invariable
250	0	0	0	0	1	0	Invariable
251	0	0	0	0	1	0	Invariable
252	0	0	0	0	1	0	Invariable
253	0	0	0	0	1	0	Invariable
254	0	0	0	0	1	0	Invariable
255	0	0	0	0	1	0	Invariable
256	0	0	0	0	1	0	Invariable
257	0	0	0	0	1	0	Invariable
258	0	0	0	0	1	0	Invariable
259	0	0	0	0	1	0	Invariable
260	0	0	0	0	1	0	Invariable
261	0	0	0	0	1	0	Invariable
262	0	0	0	0	1	0	Invariable
263	0	0	0	0	1	0	Invariable
264	0	0	0	0	1	0	Invariable
265	0	0	0	0	1	0	Invariable
266	0	0	0	0	1	0	Invariable
267	0	0	0	0	1	0	Invariable
268	0	0	0	0	1	0	Invariable
269	0	0	0	0	1	0	Invariable
270	0	0	0	0	1	0	Invariable
271	0	0	0	0	1	0	Invariable
272	0	0	0	0	1	0	Invariable
273	0	0	0	0	1	0	Invariable
274	0	0	0	0	1	0	Invariable
275	0	0	0	0	1	0	Invariable
276	0	0	0	0	1	0	Invariable
277	0	0	0	0	1	0	Invariable
278	0	0	0	0	1	0	Invariable
279	0	0	0	0	1	0	Invariable
280	22.326	0	6.723	2.363	0.1243	0.386	Neutral
281	13.552	0	4.373	2.237	0.1347	0.251	Neutral
282	0	0	0	0	1	0	Invariable
283	0	0	0	0	1	0	Invariable
284	0	0	0	0	1	0	Invariable
285	0	0	0	0	1	0	Invariable
286	0	0	0	0	1	0	Invariable
287	0	0	0	0	1	0	Invariable
288	0	0	0	0	1	0	Invariable
289	0	0	0	0	1	0	Invariable
290	0	0	0	0	1	0	Invariable
291	0	0	0	0	1	0	Invariable
292	0	0	0	0	1	0	Invariable
293	0	0	0	0	1	0	Invariable
294	0	0	0	0	1	0	Invariable
295	0	0	0	0	1	0	Invariable
296	0	0	0	0	1	0	Invariable
297	0	0	0	0	1	0	Invariable
298	0	0	0	0	1	0	Invariable
299	0	0	0	0	1	0	Invariable
300	0	0	0	0	1	0	Invariable
301	0	0	0	0	1	0	Invariable
302	0	0	0	0	1	0	Invariable
303	0	0	0	0	1	0	Invariable
304	0	0	0	0	1	0	Invariable
305	0	0	0	0	1	0	Invariable
306	0	0	0	0	1	0	Invariable
307	12.143	0	5.104	1.722	0.1895	0.293	Neutral
308	0	0	0	0	1	0	Invariable
309	0	0	0	0	1	0	Invariable
310	0	0	0	0	1	0	Invariable
311	0	0	0	0	1	0	Invariable
312	0	0	0	0	1	0	Invariable
313	0	0	0	0	1	0	Invariable
314	0	0	0	0	1	0	Invariable
315	0	0	0	0	1	0	Invariable
316	0	0	0	0	1	0	Invariable
317	0	0	0	0	1	0	Invariable
318	0	0	0	0	1	0	Invariable
319	0	0	0	0	1	0	Invariable
320	0	0	0	0	1	0	Invariable
321	0	0	0	0	1	0	Invariable
322	0	0	0	0	1	0	Invariable
323	0	0	0	0	1	0	Invariable
324	0	0	0	0	1	0	Invariable
325	0	0	0	0	1	0	Invariable
326	0	0	0	0	1	0	Invariable
327	0	0	0	0	1	0	Invariable
328	0	0	0	0	1	0	Invariable
329	0	0	0	0	1	0	Invariable
330	17.254	0	5.852	2.156	0.142	0.336	Neutral
331	0	0	0	0	1	0	Invariable
332	0	0	0	0	1	0	Invariable
333	0	0	0	0	1	0	Invariable
334	0	0	0	0	1	0	Invariable
335	0	0	0	0	1	0	Invariable
336	0	0	0	0	1	0	Invariable
337	0	0	0	0	1	0	Invariable
338	0	0	0	0	1	0	Invariable
339	26.39	0	6.151	2.852	0.0913	0.353	Neutral
340	0	0	0	0	1	0	Invariable
341	0	0	0	0	1	0	Invariable
342	0	0	0	0	1	0	Invariable
343	0	0	0	0	1	0	Invariable
344	0	0	0	0	1	0	Invariable
345	0	0	0	0	1	0	Invariable
346	0	0	0	0	1	0	Invariable
347	0	0	0	0	1	0	Invariable
348	0	0	0	0	1	0	Invariable
349	0	0	0	0	1	0	Invariable
350	0	0	0	0	1	0	Invariable
351	0	0	0	0	1	0	Invariable
352	0	0	0	0	1	0	Invariable
353	0	0	0	0	1	0	Invariable
354	0	0	0	0	1	0	Invariable
355	0	0	0	0	1	0	Invariable
356	0	0	0	0	1	0	Invariable
357	0	0	0	0	1	0	Invariable
358	0	0	0	0	1	0	Invariable
359	0	0	0	0	1	0	Invariable
360	0	0	0	0	1	0	Invariable
361	0	0	0	0	1	0	Invariable
362	0	0	0	0	1	0	Invariable
363	40.217	0	7.093	3.42	0.0644	0.408	Neutral
364	0	0	0	0	1	0	Invariable
365	0	0	0	0	1	0	Invariable
366	0	0	0	0	1	0	Invariable
367	0	0	0	0	1	0	Invariable
368	0	0	0	0	1	0	Invariable
369	0	0	0	0	1	0	Invariable
370	0	0	0	0	1	0	Invariable
371	0	0	0	0	1	0	Invariable
372	0	0	0	0	1	0	Invariable
373	0	0	0	0	1	0	Invariable
374	0	0	0	0	1	0	Invariable
375	0	0	0	0	1	0	Invariable
376	0	0	0	0	1	0	Invariable
377	30.081	0	5.247	3.47	0.0625	0.301	Neutral
378	0	0	0	0	1	0	Invariable
379	0	0	0	0	1	0	Invariable
380	0	0	0	0	1	0	Invariable
381	0	0	0	0	1	0	Invariable
382	0	0	0	0	1	0	Invariable
383	0	0	0	0	1	0	Invariable
384	0	0	0	0	1	0	Invariable
385	0	0	0	0	1	0	Invariable
386	0	0	0	0	1	0	Invariable
387	0	0	0	0	1	0	Invariable
388	19.982	0	5.113	2.696	0.1006	0.294	Neutral
389	0	0	0	0	1	0	Invariable
390	0	0	0	0	1	0	Invariable
391	0	0	0	0	1	0	Invariable
392	0	0	0	0	1	0	Invariable
393	0	0	0	0	1	0	Invariable
394	0	0	0	0	1	0	Invariable
395	0	0	0	0	1	0	Invariable
396	0	0	0	0	1	0	Invariable
397	0	0	0	0	1	0	Invariable
398	0	0	0	0	1	0	Invariable
399	0	0	0	0	1	0	Invariable
400	0	0	0	0	1	0	Invariable
401	0	0	0	0	1	0	Invariable
402	0	0	0	0	1	0	Invariable
403	0	0	0	0	1	0	Invariable
404	0	0	0	0	1	0	Invariable
405	0	0	0	0	1	0	Invariable
406	0	0	0	0	1	0	Invariable
407	0	0	0	0	1	0	Invariable
408	0	0	0	0	1	0	Invariable
409	0	0	0	0	1	0	Invariable
410	0	0	0	0	1	0	Invariable
411	0	0	0	0	1	0	Invariable
412	0	0	0	0	1	0	Invariable
413	0	0	0	0	1	0	Invariable
414	0	0	0	0	1	0	Invariable
415	0	0	0	0	1	0	Invariable
416	28.509	0	4.848	3.469	0.0625	0.279	Neutral
417	0	0	0	0	1	0	Invariable
418	0	0	0	0	1	0	Invariable
419	0	0	0	0	1	0	Invariable
420	0	0	0	0	1	0	Invariable
421	0	0	0	0	1	0	Invariable
422	0	0	0	0	1	0	Invariable
423	0	0	0	0	1	0	Invariable
424	0	0	0	0	1	0	Invariable
425	0	0	0	0	1	0	Invariable
426	0	0	0	0	1	0	Invariable
427	0	0	0	0	1	0	Invariable
428	0	0	0	0	1	0	Invariable
429	0	0	0	0	1	0	Invariable
430	0	0	0	0	1	0	Invariable
431	0	0	0	0	1	0	Invariable
432	0	0	0	0	1	0	Invariable
433	16.797	0	5.687	2.152	0.1424	0.327	Neutral
434	0	0	0	0	1	0	Invariable
435	0	0	0	0	1	0	Invariable
436	0	0	0	0	1	0	Invariable
437	0	0	0	0	1	0	Invariable
438	0	0	0	0	1	0	Invariable
439	0	0	0	0	1	0	Invariable
440	0	0	0	0	1	0	Invariable
441	0	0	0	0	1	0	Invariable
442	0	0	0	0	1	0	Invariable
443	21.695	0	4.391	3.156	0.0757	0.252	Neutral
444	0	0	0	0	1	0	Invariable
445	0	0	0	0	1	0	Invariable
446	0	0	0	0	1	0	Invariable
447	0	0	0	0	1	0	Invariable

### Sheet: Table S2
Table S2: Selective pressures acting on site-by-site codon on the movement protein gene.
codon	alpha	beta	alpha=beta	LRT	p-value	Total branch length	class
1	0	0	0	0	1	0	Invariable
2	0	0	0	0	1	0	Invariable
3	0	0	0	0	1	0	Invariable
4	0	0	0	0	1	0	Invariable
5	0	0	0	0	1	0	Invariable
6	0	0	0	0	1	0	Invariable
7	0	0	0	0	1	0	Invariable
8	0	0	0	0	1	0	Invariable
9	0	0	0	0	1	0	Invariable
10	0	0	0	0	1	0	Invariable
11	0	0	0	0	1	0	Invariable
12	0	0	0	0	1	0	Invariable
13	0	0	0	0	1	0	Invariable
14	0	0	0	0	1	0	Invariable
15	0	0	0	0	1	0	Invariable
16	0	0	0	0	1	0	Invariable
17	0	0	0	0	1	0	Invariable
18	0	0	0	0	1	0	Invariable
19	0	0	0	0	1	0	Invariable
20	0	0	0	0	1	0	Invariable
21	0	0	0	0	1	0	Invariable
22	0	0	0	0	1	0	Invariable
23	0	0	0	0	1	0	Invariable
24	0	0	0	0	1	0	Invariable
25	0	0	0	0	1	0	Invariable
26	0.006	7.59	7.726	0.004	0.9484	0.303	Neutral
27	0	0	0	0	1	0	Invariable
28	0	0	0	0	1	0	Invariable
29	0	0	0	0	1	0	Invariable
30	0	0	0	0	1	0	Invariable
31	0	0	0	0	1	0	Invariable
32	0	0	0	0	1	0	Invariable
33	0	0	0	0	1	0	Invariable
34	0	0	0	0	1	0	Invariable
35	0	0	0	0	1	0	Invariable
36	20.804	0	8.576	1.758	0.1848	0.337	Neutral
37	0	0	0	0	1	0	Invariable
38	0	0	0	0	1	0	Invariable
39	0	0	0	0	1	0	Invariable
40	0	0	0	0	1	0	Invariable
41	0	0	0	0	1	0	Invariable
42	0	0	0	0	1	0	Invariable
43	0	0	0	0	1	0	Invariable
44	0	15.127	11.665	0.508	0.4759	0.458	Neutral
45	0	0	0	0	1	0	Invariable
46	0	12.065	9.837	0.406	0.524	0.386	Neutral
47	0	0	0	0	1	0	Invariable
48	0	0	0	0	1	0	Invariable
49	0	0	0	0	1	0	Invariable
50	0	0	0	0	1	0	Invariable
51	32.335	0.043	8.888	2.554	0.11	0.349	Neutral
52	0	0	0	0	1	0	Invariable
53	0	0	0	0	1	0	Invariable
54	0	0	0	0	1	0	Invariable
55	20.804	0	8.751	1.719	0.1898	0.344	Neutral
56	0	0	0	0	1	0	Invariable
57	0	0	0	0	1	0	Invariable
58	0	0	0	0	1	0	Invariable
59	0	0	0	0	1	0	Invariable
60	0	0	0	0	1	0	Invariable
61	0	0	0	0	1	0	Invariable
62	0	0	0	0	1	0	Invariable
63	0	0	0	0	1	0	Invariable
64	0	0	0	0	1	0	Invariable
65	0	0	0	0	1	0	Invariable
66	0	0	0	0	1	0	Invariable
67	0	0	0	0	1	0	Invariable
68	0	0	0	0	1	0	Invariable
69	0	0	0	0	1	0	Invariable
70	0	0	0	0	1	0	Invariable
71	0	0	0	0	1	0	Invariable
72	23.748	0	7.897	2.176	0.1402	0.31	Neutral
73	0	0	0	0	1	0	Invariable
74	0	0	0	0	1	0	Invariable
75	0	0	0	0	1	0	Invariable
76	0	0	0	0	1	0	Invariable
77	0	0	0	0	1	0	Invariable
78	0	0	0	0	1	0	Invariable
79	0	0	0	0	1	0	Invariable
80	0	0	0	0	1	0	Invariable
81	0	0	0	0	1	0	Invariable
82	0	0	0	0	1	0	Invariable
83	0	0	0	0	1	0	Invariable
84	35.536	0	8.322	2.836	0.0922	0.327	Neutral
85	0	0	0	0	1	0	Invariable
86	0	0	0	0	1	0	Invariable
87	0	0	0	0	1	0	Invariable
88	0	0	0	0	1	0	Invariable
89	0	0	0	0	1	0	Invariable
90	0	0	0	0	1	0	Invariable
91	0	0	0	0	1	0	Invariable
92	0	0	0	0	1	0	Invariable
93	0	0	0	0	1	0	Invariable
94	0	0	0	0	1	0	Invariable
95	0	0	0	0	1	0	Invariable
96	0	0	0	0	1	0	Invariable
97	0	0	0	0	1	0	Invariable
98	0	0	0	0	1	0	Invariable
99	0	0	0	0	1	0	Invariable
100	0	0	0	0	1	0	Invariable
101	0	0	0	0	1	0	Invariable
102	0	0	0	0	1	0	Invariable
103	0	0	0	0	1	0	Invariable
104	0	0	0	0	1	0	Invariable
105	0	0	0	0	1	0	Invariable
106	0	0	0	0	1	0	Invariable
107	0	0	0	0	1	0	Invariable
108	0	0	0	0	1	0	Invariable
109	0	0	0	0	1	0	Invariable
110	0	0	0	0	1	0	Invariable
111	0	0	0	0	1	0	Invariable
112	0	0	0	0	1	0	Invariable
113	0	0	0	0	1	0	Invariable
114	0	0	0	0	1	0	Invariable
115	0	0	0	0	1	0	Invariable
116	0	0	0	0	1	0	Invariable
117	0	0	0	0	1	0	Invariable
118	0	0	0	0	1	0	Invariable
119	0	0	0	0	1	0	Invariable
120	0	0	0	0	1	0	Invariable
121	0	0	0	0	1	0	Invariable
122	0	0	0	0	1	0	Invariable
123	0	0	0	0	1	0	Invariable
124	0	0	0	0	1	0	Invariable
125	0	0	0	0	1	0	Invariable
126	0	0	0	0	1	0	Invariable
127	0	0	0	0	1	0	Invariable
128	0	0	0	0	1	0	Invariable
129	0	0	0	0	1	0	Invariable
130	0	0	0	0	1	0	Invariable
131	0	0	0	0	1	0	Invariable
132	0	13.255	9.21	0.714	0.3982	0.362	Neutral
133	0	0	0	0	1	0	Invariable
134	0	11.121	7.642	0.742	0.3891	0.3	Neutral
135	0	0	0	0	1	0	Invariable
136	0	0	0	0	1	0	Invariable
137	0	0	0	0	1	0	Invariable
138	0	0	0	0	1	0	Invariable
139	0	0	0	0	1	0	Invariable
140	0	0	0	0	1	0	Invariable
141	0	0	0	0	1	0	Invariable
142	0	0	0	0	1	0	Invariable
143	0	0	0	0	1	0	Invariable
144	0	0	0	0	1	0	Invariable
145	0	0	0	0	1	0	Invariable
146	0	0	0	0	1	0	Invariable
147	0	0	0	0	1	0	Invariable
148	0.001	11.493	8.626	0.566	0.4518	0.339	Neutral
149	0	0	0	0	1	0	Invariable
150	0	0	0	0	1	0	Invariable
151	0	0	0	0	1	0	Invariable
152	0	0	0	0	1	0	Invariable
153	0	0	0	0	1	0	Invariable
154	0	0	0	0	1	0	Invariable
155	0	0	0	0	1	0	Invariable
156	0	0	0	0	1	0	Invariable
157	0	0	0	0	1	0	Invariable
158	0	0	0	0	1	0	Invariable
159	0	0	0	0	1	0	Invariable
160	0	0	0	0	1	0	Invariable
161	0	0	0	0	1	0	Invariable
162	0	0	0	0	1	0	Invariable
163	0	0	0	0	1	0	Invariable
164	0	0	0	0	1	0	Invariable
165	0	0	0	0	1	0	Invariable
166	0	0	0	0	1	0	Invariable
167	0	0	0	0	1	0	Invariable
168	0	0	0	0	1	0	Invariable
169	0	0	0	0	1	0	Invariable
170	0	0	0	0	1	0	Invariable
171	20.804	0	8.751	1.719	0.1898	0.344	Neutral
172	0	0	0	0	1	0	Invariable
173	0	0	0	0	1	0	Invariable
174	0	0	0	0	1	0	Invariable
175	0	0	0	0	1	0	Invariable
176	0	0	0	0	1	0	Invariable
177	0	0	0	0	1	0	Invariable
178	0	0	0	0	1	0	Invariable
179	0	0	0	0	1	0	Invariable
180	0	0	0	0	1	0	Invariable
181	0	0	0	0	1	0	Invariable
182	0	0	0	0	1	0	Invariable
183	0	0	0	0	1	0	Invariable
184	0	0	0	0	1	0	Invariable
185	0	0	0	0	1	0	Invariable
186	0	0	0	0	1	0	Invariable
187	0	0	0	0	1	0	Invariable
188	0	0	0	0	1	0	Invariable
189	0	0	0	0	1	0	Invariable
190	0	0	0	0	1	0	Invariable
191	0.001	12.691	8.888	0.684	0.4082	0.349	Neutral
192	0	0	0	0	1	0	Invariable
193	0	0	0	0	1	0	Invariable
194	0	0	0	0	1	0	Invariable
195	0	0	0	0	1	0	Invariable
196	21.24	0	9.195	1.66	0.1976	0.361	Neutral
197	0	0	0	0	1	0	Invariable
198	0	0	0	0	1	0	Invariable
199	0	0	0	0	1	0	Invariable
200	0	0	0	0	1	0	Invariable
201	0	0	0	0	1	0	Invariable
202	0	0	0	0	1	0	Invariable
203	0	0	0	0	1	0	Invariable
204	0	12.198	8.105	0.778	0.3776	0.318	Neutral
205	0	0	0	0	1	0	Invariable
206	0	0	0	0	1	0	Invariable
207	0	0	0	0	1	0	Invariable
208	0	0	0	0	1	0	Invariable
209	0	0	0	0	1	0	Invariable
210	0	0	0	0	1	0	Invariable
211	0	0	0	0	1	0	Invariable
212	0	0	0	0	1	0	Invariable
213	0	0	0	0	1	0	Invariable
214	0	0	0	0	1	0	Invariable
215	0	0	0	0	1	0	Invariable
216	0	0	0	0	1	0	Invariable
217	0	0	0	0	1	0	Invariable
218	0	0	0	0	1	0	Invariable
219	0	0	0	0	1	0	Invariable
220	0	0	0	0	1	0	Invariable
221	0	0	0	0	1	0	Invariable
222	0	0	0	0	1	0	Invariable
223	0	0	0	0	1	0	Invariable
224	0	0	0	0	1	0	Invariable
225	0	0	0	0	1	0	Invariable
226	0	0	0	0	1	0	Invariable
227	0	0	0	0	1	0	Invariable
228	0	0	0	0	1	0	Invariable
229	0	0	0	0	1	0	Invariable
230	0	0	0	0	1	0	Invariable
231	0	0	0	0	1	0	Invariable
232	26.592	0	8.935	2.13	0.1444	0.351	Neutral
233	0	13.196	7.925	1.004	0.3164	0.311	Neutral
234	0	0	0	0	1	0	Invariable
235	0	0	0	0	1	0	Invariable
236	0	0	0	0	1	0	Invariable
237	0	0	0	0	1	0	Invariable
238	0	0	0	0	1	0	Invariable
239	0	12.497	8.828	0.684	0.4083	0.347	Neutral
240	0	12.35	8.28	0.782	0.3765	0.325	Neutral
241	0	0	0	0	1	0	Invariable
242	0	0	0	0	1	0	Invariable
243	32.825	0	8.764	2.572	0.1088	0.344	Neutral
244	0	12.198	8.989	0.592	0.4418	0.353	Neutral
245	0	0	0	0	1	0	Invariable
246	0	0	0	0	1	0	Invariable
247	0	0	0	0	1	0	Invariable
248	0	0	0	0	1	0	Invariable
249	0	0	0	0	1	0	Invariable
250	0	0	0	0	1	0	Invariable
251	0	0	0	0	1	0	Invariable
252	0	0	0	0	1	0	Invariable
253	0	0	0	0	1	0	Invariable
254	0	0	0	0	1	0	Invariable
255	0	0	0	0	1	0	Invariable
256	0	0	0	0	1	0	Invariable
257	0	0	0	0	1	0	Invariable
258	0	0	0	0	1	0	Invariable
259	0	0	0	0	1	0	Invariable
260	0	0	0	0	1	0	Invariable
261	0	0	0	0	1	0	Invariable
262	0	0	0	0	1	0	Invariable
263	0	14.993	9.326	0.945	0.331	0.366	Neutral
264	0	0	0	0	1	0	Invariable
265	0	0	0	0	1	0	Invariable
266	0	0	0	0	1	0	Invariable

### Sheet: Table S3
Table S3: Selective pressures acting on site-by-site codon on the capsid protein gene.
Codon	Alpha	Beta	alpha=beta	LRT	p-value	Total branch length	Class
1	0	0	0	0	1	0	Invariable
2	0	0	0	0	1	0	Invariable
3	0	0	0	0	1	0	Invariable
4	0	0	0	0	1	0	Invariable
5	0	0	0	0	1	0	Invariable
6	0	0	0	0	1	0	Invariable
7	0	0	0	0	1	0	Invariable
8	0	0	0	0	1	0	Invariable
9	0	0	0	0	1	0	Invariable
10	0	0	0	0	1	0	Invariable
11	0	0	0	0	1	0	Invariable
12	0	0	0	0	1	0	Invariable
13	0	0	0	0	1	0	Invariable
14	0	0	0	0	1	0	Invariable
15	0	0	0	0	1	0	Invariable
16	0	0	0	0	1	0	Invariable
17	0	0	0	0	1	0	Invariable
18	0	0	0	0	1	0	Invariable
19	0	0	0	0	1	0	Invariable
20	0	0	0	0	1	0	Invariable
21	0	0	0	0	1	0	Invariable
22	0	0	0	0	1	0	Invariable
23	0	0	0	0	1	0	Invariable
24	0	0	0	0	1	0	Invariable
25	0	0	0	0	1	0	Invariable
26	0	0	0	0	1	0	Invariable
27	0	0	0	0	1	0	Invariable
28	0	0	0	0	1	0	Invariable
29	0	0	0	0	1	0	Invariable
30	0	0	0	0	1	0	Invariable
31	0	0	0	0	1	0	Invariable
32	0	0	0	0	1	0	Invariable
33	0	0	0	0	1	0	Invariable
34	0	0	0	0	1	0	Invariable
35	0	0	0	0	1	0	Invariable
36	0	0	0	0	1	0	Invariable
37	0	0	0	0	1	0	Invariable
38	0	0	0	0	1	0	Invariable
39	25.464	0	10.33	1.709	0.1911	0.405	Neutral
40	0	0	0	0	1	0	Invariable
41	0	0	0	0	1	0	Invariable
42	0	0	0	0	1	0	Invariable
43	0	0	0	0	1	0	Invariable
44	0	0	0	0	1	0	Invariable
45	0	0	0	0	1	0	Invariable
46	0	0	0	0	1	0	Invariable
47	16.147	0	7.829	1.394	0.2378	0.307	Neutral
48	0	0	0	0	1	0	Invariable
49	0	0	0	0	1	0	Invariable
50	0	0	0	0	1	0	Invariable
51	0	0	0	0	1	0	Invariable
52	0	11.717	6.695	1.096	0.2951	0.263	Neutral
53	0	0	0	0	1	0	Invariable
54	0	0	0	0	1	0	Invariable
55	0	0	0	0	1	0	Invariable
56	0	0	0	0	1	0	Invariable
57	0	0	0	0	1	0	Invariable
58	45.281	0	11.131	2.377	0.1232	0.437	Neutral
59	0	0	0	0	1	0	Invariable
60	0	0	0	0	1	0	Invariable
61	0	0	0	0	1	0	Invariable
62	0	0	0	0	1	0	Invariable
63	0	0	0	0	1	0	Invariable
64	0	0	0	0	1	0	Invariable
65	0	0	0	0	1	0	Invariable
66	0	0	0	0	1	0	Invariable
67	0	0	0	0	1	0	Invariable
68	0	0	0	0	1	0	Invariable
69	0	0	0	0	1	0	Invariable
70	0	0	0	0	1	0	Invariable
71	0	0	0	0	1	0	Invariable
72	0	0	0	0	1	0	Invariable
73	0	0	0	0	1	0	Invariable
74	0	0	0	0	1	0	Invariable
75	0	0	0	0	1	0	Invariable
76	0	0	0	0	1	0	Invariable
77	0	0	0	0	1	0	Invariable
78	0	8.625	7.626	0.247	0.6193	0.299	Neutral
79	0	0	0	0	1	0	Invariable
80	0	0	0	0	1	0	Invariable
81	0	0	0	0	1	0	Invariable
82	0	0	0	0	1	0	Invariable
83	0	0	0	0	1	0	Invariable
84	0	0	0	0	1	0	Invariable
85	0	0	0	0	1	0	Invariable
86	0	0	0	0	1	0	Invariable
87	0	0	0	0	1	0	Invariable
88	0	0	0	0	1	0	Invariable
89	0	0	0	0	1	0	Invariable
90	0	0	0	0	1	0	Invariable
91	0	0	0	0	1	0	Invariable
92	0	0	0	0	1	0	Invariable
93	0	0	0	0	1	0	Invariable
94	0	0	0	0	1	0	Invariable
95	0	0	0	0	1	0	Invariable
96	0	0	0	0	1	0	Invariable
97	0	0	0	0	1	0	Invariable
98	0	0	0	0	1	0	Invariable
99	0	0	0	0	1	0	Invariable
100	0	0	0	0	1	0	Invariable
101	0	0	0	0	1	0	Invariable
102	0	0	0	0	1	0	Invariable
103	0	0	0	0	1	0	Invariable
104	0	0	0	0	1	0	Invariable
105	0	0	0	0	1	0	Invariable
106	0	0	0	0	1	0	Invariable
107	0	0	0	0	1	0	Invariable
108	0	0	0	0	1	0	Invariable
109	0	0	0	0	1	0	Invariable
110	0	0	0	0	1	0	Invariable
111	0	0	0	0	1	0	Invariable
112	0	0	0	0	1	0	Invariable
113	0	0	0	0	1	0	Invariable
114	0	0	0	0	1	0	Invariable
115	0	0	0	0	1	0	Invariable
116	0	0	0	0	1	0	Invariable
117	0	0	0	0	1	0	Invariable
118	0	0	0	0	1	0	Invariable
119	0	0	0	0	1	0	Invariable
120	0	0	0	0	1	0	Invariable
121	35.518	0	10.875	2.332	0.1267	0.427	Neutral
122	0	0	0	0	1	0	Invariable
123	0	0	0	0	1	0	Invariable
124	0	0	0	0	1	0	Invariable
125	0	0	0	0	1	0	Invariable
126	0	0	0	0	1	0	Invariable
127	0	0	0	0	1	0	Invariable
128	0	0	0	0	1	0	Invariable
129	0	0	0	0	1	0	Invariable
130	0	0	0	0	1	0	Invariable
131	0	12.082	7.67	0.895	0.3442	0.301	Neutral
132	0	0	0	0	1	0	Invariable
133	0	0	0	0	1	0	Invariable
134	0	0	0	0	1	0	Invariable
135	0	0	0	0	1	0	Invariable
136	0	0	0	0	1	0	Invariable
137	0	0	0	0	1	0	Invariable
138	0	0	0	0	1	0	Invariable
139	0	0	0	0	1	0	Invariable
140	0	0	0	0	1	0	Invariable
141	0	0	0	0	1	0	Invariable
142	0	0	0	0	1	0	Invariable
143	0	0	0	0	1	0	Invariable
144	0	0	0	0	1	0	Invariable
145	0	0	0	0	1	0	Invariable
146	0	0	0	0	1	0	Invariable
147	0	0	0	0	1	0	Invariable
148	0	0	0	0	1	0	Invariable
149	75.199	0	20.036	2.603	0.1067	0.786	Neutral
150	0	0	0	0	1	0	Invariable
151	0	0	0	0	1	0	Invariable
152	0	0	0	0	1	0	Invariable
